# The effect of developmental variation on expression QTLs in a multi parental *C. elegans* population

**DOI:** 10.1101/2023.04.21.537811

**Authors:** Bram van Eijnatten, Mark Sterken, Jan Kammenga, Harm Nijveen, Basten L. Snoek

## Abstract

Regulation of gene expression plays a crucial role in the development and adaptation of organisms to changing environments. A population-based procedure used to investigate the genetic regulation of gene expression is eQTL mapping. Typically, the age of the population used for eQTL mapping at the time of sampling is strictly controlled. This is necessary because the developmental process causes changes in gene expression, complicating the interpretation of eQTL mapping experiments. However, organisms can differ in their “developmental age”, even if they are of the same chronological age. As a result, eQTL patterns are affected by uncontrolled developmental variation in gene expression. The model organism *C. elegans* is particularly suited for studying the effect of developmental variation on eQTL mapping patterns. In a span of days *C. elegans* transitions from embryo through four larval stages to adult while undergoing massive changes to its transcriptome. Here we use *C. elegans* to investigate the effect of developmental age variation on eQTL patterns and an available normalization procedure. We used dynamical eQTL mapping, which includes developmental age as a cofactor, to separate the variation in development from genotypic variation and explain variation in gene expression levels. We compare classical single marker eQTL mapping and dynamical eQTL mapping using RNA-seq data of ∼200 multi-parental recombinant inbred lines of *C. elegans*. The results show that many eQTLs are actually caused by developmental variation, that most trans-bands are associated with developmental age and that dynamical eQTL mapping detects additional eQTLs not found with classical eQTL mapping.
