## Supplemental file 1 for "The effect of developmental variation on expression QTLs in a multi parental *C. elegans* population"

### Sheet: 0.451302 chr 1
GO.id	p.val	total	input	GOsize	Found	description
GO:0005840	2.46244e-39	14828	556	161	55	ribosome
GO:0003735	1.65394e-36	14828	556	143	50	structural constituent of ribosome
GO:0005739	3.83528e-23	14828	556	599	78	mitochondrion
GO:0006412	7.74548e-21	14828	556	233	45	translation
GO:0005743	2.38008e-15	14828	556	146	30	mitochondrial inner membrane
GO:0005747	1.45608e-14	14828	556	34	15	mitochondrial respiratory chain complex I
GO:0070469	1.61486e-14	14828	556	29	14	respirasome
GO:0022625	9.67645e-14	14828	556	50	17	cytosolic large ribosomal subunit
GO:0022627	1.68156e-11	14828	556	30	12	cytosolic small ribosomal subunit
GO:0005762	1.13483e-10	14828	556	34	12	mitochondrial large ribosomal subunit
GO:0015934	2.32736e-10	14828	556	14	8	large ribosomal subunit
GO:0006120	3.73467e-09	14828	556	23	9	mitochondrial electron transport, NADH to ubiquinone
GO:0005763	1.56602e-08	14828	556	26	9	mitochondrial small ribosomal subunit
GO:0032543	1.10361e-07	14828	556	31	9	mitochondrial translation
GO:0002181	1.10695e-06	14828	556	23	7	cytoplasmic translation
GO:0030620	1.95636e-06	14828	556	4	3	U2 snRNA binding
GO:0050178	1.95636e-06	14828	556	4	3	phenylpyruvate tautomerase activity
GO:0051257	3.71234e-06	14828	556	8	4	meiotic spindle midzone assembly
GO:0071855	8.0947e-06	14828	556	9	4	neuropeptide receptor binding
GO:0005828	9.49039e-06	14828	556	5	3	kinetochore microtubule
GO:0030150	1.01398e-05	14828	556	15	5	protein import into mitochondrial matrix
GO:0006122	1.56896e-05	14828	556	10	4	mitochondrial electron transport, ubiquinol to cytochrome c
GO:0006397	1.7449e-05	14828	556	125	15	mRNA processing
GO:0005744	2.76241e-05	14828	556	6	3	TIM23 mitochondrial import inner membrane translocase complex
GO:0045039	2.76241e-05	14828	556	6	3	protein insertion into mitochondrial inner membrane
GO:0000776	3.23483e-05	14828	556	55	9	kinetochore
GO:0000028	4.63169e-05	14828	556	12	4	ribosomal small subunit assembly
GO:0006123	6.25407e-05	14828	556	7	3	mitochondrial electron transport, cytochrome c to oxygen
GO:0016272	6.25407e-05	14828	556	7	3	prefoldin complex
GO:0070181	6.25407e-05	14828	556	7	3	small ribosomal subunit rRNA binding
GO:0007218	9.16325e-05	14828	556	114	13	neuropeptide signaling pathway
GO:0000470	0.000109984	14828	556	14	4	maturation of LSU-rRNA
GO:0005750	0.000121369	14828	556	8	3	mitochondrial respiratory chain complex III
GO:0060090	0.000225449	14828	556	16	4	molecular adaptor activity
GO:0005730	0.000240501	14828	556	171	16	nucleolus
GO:0015935	0.000309589	14828	556	17	4	small ribosomal subunit
GO:0030234	0.000309589	14828	556	17	4	enzyme regulator activity
GO:0005791	0.000342855	14828	556	10	3	rough endoplasmic reticulum
GO:0030953	0.000342855	14828	556	10	3	astral microtubule organization
GO:0033617	0.000342855	14828	556	10	3	mitochondrial cytochrome c oxidase assembly
GO:0005694	0.000453733	14828	556	214	18	chromosome
GO:0007094	0.000522842	14828	556	11	3	mitotic spindle assembly checkpoint signaling
GO:0005758	0.000546662	14828	556	19	4	mitochondrial intermembrane space
GO:0042273	0.000546662	14828	556	19	4	ribosomal large subunit biogenesis
GO:0042254	0.000652035	14828	556	52	7	ribosome biogenesis
GO:0000212	0.000761104	14828	556	12	3	meiotic spindle organization
GO:0005665	0.000761104	14828	556	12	3	RNA polymerase II, core complex
GO:0034501	0.000761104	14828	556	12	3	protein localization to kinetochore
GO:0030687	0.000899055	14828	556	21	4	preribosome, large subunit precursor
GO:0051028	0.000899055	14828	556	21	4	mRNA transport

### Sheet: 12.818228 chr 2
GO.id	p.val	total	input	GOsize	Found	description
GO:0007060	0	14828	1115	4	4	male meiosis chromosome segregation
GO:0006470	5.37088e-33	14828	1115	154	64	protein dephosphorylation
GO:0031143	4.6346e-30	14828	1115	34	29	pseudopodium
GO:0004725	3.0582e-26	14828	1115	89	43	protein tyrosine phosphatase activity
GO:0035335	3.0582e-26	14828	1115	89	43	peptidyl-tyrosine dephosphorylation
GO:0018105	1.6135e-22	14828	1115	125	47	peptidyl-serine phosphorylation
GO:0004672	1.55099e-17	14828	1115	343	74	protein kinase activity
GO:0006468	3.61948e-16	14828	1115	362	74	protein phosphorylation
	7.16888e-16	14828	1115	4553	463
GO:0016311	1.69833e-14	14828	1115	135	39	dephosphorylation
GO:0016791	9.02877e-14	14828	1115	135	38	phosphatase activity
GO:0016310	1.50688e-13	14828	1115	437	78	phosphorylation
GO:0016301	2.31292e-13	14828	1115	432	77	kinase activity
GO:0004674	2.93025e-13	14828	1115	258	55	protein serine/threonine kinase activity
GO:0004715	1.41596e-10	14828	1115	45	18	non-membrane spanning protein tyrosine kinase activity
GO:0031234	3.21915e-10	14828	1115	42	17	extrinsic component of cytoplasmic side of plasma membrane
GO:0017018	1.2282e-09	14828	1115	50	18	myosin phosphatase activity
GO:0004722	1.9482e-09	14828	1115	62	20	protein serine/threonine phosphatase activity
GO:0005102	2.84683e-07	14828	1115	67	18	signaling receptor binding
GO:0005856	5.20948e-07	14828	1115	292	46	cytoskeleton
GO:0007169	2.22893e-06	14828	1115	69	17	transmembrane receptor protein tyrosine kinase signaling pathway
GO:0004713	4.37866e-06	14828	1115	79	18	protein tyrosine kinase activity
GO:0018108	5.34291e-06	14828	1115	80	18	peptidyl-tyrosine phosphorylation
GO:0042302	6.31657e-06	14828	1115	134	25	structural constituent of cuticle
GO:0042995	7.15692e-06	14828	1115	202	33	cell projection
GO:0007286	1.52928e-05	14828	1115	13	6	spermatid development
GO:0097723	3.18131e-05	14828	1115	4	3	amoeboid sperm motility
GO:1990547	3.18131e-05	14828	1115	4	3	mitochondrial phosphate ion transmembrane transport
GO:0007165	6.66047e-05	14828	1115	419	53	signal transduction
GO:0000800	0.000149528	14828	1115	5	3	lateral element
GO:0005524	0.000545004	14828	1115	896	93	ATP binding
GO:0004792	0.00092541	14828	1115	7	3	thiosulfate sulfurtransferase activity
GO:0045987	0.00092541	14828	1115	7	3	positive regulation of smooth muscle contraction

### Sheet: 4.042568 chr 3
GO.id	p.val	total	input	GOsize	Found	description
GO:0007060	0	14828	708	4	4	male meiosis chromosome segregation
GO:0031143	3.64582e-28	14828	708	34	25	pseudopodium
GO:0006470	1.46919e-25	14828	708	154	46	protein dephosphorylation
GO:0004725	3.15825e-20	14828	708	89	31	protein tyrosine phosphatase activity
GO:0035335	3.15825e-20	14828	708	89	31	peptidyl-tyrosine dephosphorylation
GO:0018105	5.34393e-18	14828	708	125	34	peptidyl-serine phosphorylation
GO:0005856	2.72369e-12	14828	708	292	44	cytoskeleton
GO:0004674	3.78394e-11	14828	708	258	39	protein serine/threonine kinase activity
GO:0004672	6.59629e-10	14828	708	343	44	protein kinase activity
GO:0016311	9.49885e-10	14828	708	135	25	dephosphorylation
GO:0016791	9.49885e-10	14828	708	135	25	phosphatase activity
GO:0042995	2.02598e-09	14828	708	202	31	cell projection
GO:0006468	3.72018e-09	14828	708	362	44	protein phosphorylation
GO:0010608	6.04113e-08	14828	708	14	7	posttranscriptional regulation of gene expression
GO:0016301	1.11208e-07	14828	708	432	46	kinase activity
GO:0004722	1.50857e-07	14828	708	62	14	protein serine/threonine phosphatase activity
GO:0016310	1.56981e-07	14828	708	437	46	phosphorylation
	1.88767e-07	14828	708	4553	279
GO:0003730	2.84261e-07	14828	708	34	10	mRNA 3'-UTR binding
GO:0017018	4.14335e-07	14828	708	50	12	myosin phosphatase activity
GO:0008540	4.36235e-06	14828	708	11	5	proteasome regulatory particle, base subcomplex
GO:0000801	5.15575e-06	14828	708	4	3	central element
GO:1990547	5.15575e-06	14828	708	4	3	mitochondrial phosphate ion transmembrane transport
GO:0001556	6.71824e-06	14828	708	23	7	oocyte maturation
GO:0036402	1.21509e-05	14828	708	8	4	proteasome-activating activity
GO:1901800	1.21509e-05	14828	708	8	4	positive regulation of proteasomal protein catabolic process
GO:0007165	2.38412e-05	14828	708	419	39	signal transduction
GO:0030703	9.12786e-05	14828	708	17	5	eggshell formation
GO:0045987	0.000160686	14828	708	7	3	positive regulation of smooth muscle contraction
GO:1904778	0.000160686	14828	708	7	3	positive regulation of protein localization to cell cortex
GO:0005315	0.000309221	14828	708	8	3	inorganic phosphate transmembrane transporter activity
GO:0051257	0.000309221	14828	708	8	3	meiotic spindle midzone assembly
GO:0097431	0.000309221	14828	708	8	3	mitotic spindle pole
GO:0030163	0.000339705	14828	708	21	5	protein catabolic process
GO:0048024	0.000341574	14828	708	14	4	regulation of mRNA splicing, via spliceosome
GO:0048477	0.000528061	14828	708	50	8	oogenesis
GO:0044772	0.000859006	14828	708	10	3	mitotic cell cycle phase transition
GO:0000307	0.000936823	14828	708	17	4	cyclin-dependent protein kinase holoenzyme complex
GO:0005737	0.000957117	14828	708	2086	128	cytoplasm

### Sheet: 10.117992 chr 3
GO.id	p.val	total	input	GOsize	Found	description
GO:0042302	1.21767e-05	14828	339	134	12	structural constituent of cuticle
GO:0017053	1.74731e-05	14828	339	8	3	transcription repressor complex
GO:1903354	3.08846e-05	14828	339	9	3	regulation of distal tip cell migration
GO:0008630	5.05471e-05	14828	339	10	3	intrinsic apoptotic signaling pathway in response to DNA damage
GO:0005604	0.000386539	14828	339	28	4	basement membrane
GO:0048856	0.00047373	14828	339	144	10	anatomical structure development
GO:0000724	0.000978221	14828	339	34	4	double-strand break repair via homologous recombination

### Sheet: 12.397439 chr 3
GO.id	p.val	total	input	GOsize	Found	description
GO:0042302	2.41295e-16	14828	333	134	24	structural constituent of cuticle
GO:0048856	5.4054e-10	14828	333	144	18	anatomical structure development
GO:0005832	6.48727e-07	14828	333	9	4	chaperonin-containing T-complex
	1.07324e-05	14828	333	4553	138
GO:0005730	0.000488783	14828	333	171	11	nucleolus
GO:0042273	0.000741373	14828	333	19	3	ribosomal large subunit biogenesis
GO:0031143	0.000903002	14828	333	34	4	pseudopodium

### Sheet: 10.740571 chr 5
GO.id	p.val	total	input	GOsize	Found	description
GO:0031143	2.20642e-23	14828	481	34	20	pseudopodium
GO:0018105	3.49588e-18	14828	481	125	29	peptidyl-serine phosphorylation
GO:0004672	1.93021e-16	14828	481	343	45	protein kinase activity
GO:0006468	1.55996e-15	14828	481	362	45	protein phosphorylation
GO:0006470	1.64678e-15	14828	481	154	29	protein dephosphorylation
GO:0016310	1.64764e-12	14828	481	437	45	phosphorylation
GO:0016301	4.19985e-12	14828	481	432	44	kinase activity
GO:0004674	1.52103e-11	14828	481	258	32	protein serine/threonine kinase activity
GO:0004725	4.16194e-10	14828	481	89	17	protein tyrosine phosphatase activity
GO:0035335	4.16194e-10	14828	481	89	17	peptidyl-tyrosine dephosphorylation
GO:0017018	4.44196e-09	14828	481	50	12	myosin phosphatase activity
GO:0004722	7.28744e-08	14828	481	62	12	protein serine/threonine phosphatase activity
GO:0004715	1.39699e-07	14828	481	45	10	non-membrane spanning protein tyrosine kinase activity
GO:0042995	1.71771e-07	14828	481	202	22	cell projection
GO:0031234	6.80074e-07	14828	481	42	9	extrinsic component of cytoplasmic side of plasma membrane
GO:0005856	1.02911e-06	14828	481	292	26	cytoskeleton
GO:0007060	1.09394e-06	14828	481	4	3	male meiosis chromosome segregation
GO:0016311	1.74079e-06	14828	481	135	16	dephosphorylation
GO:0016791	1.74079e-06	14828	481	135	16	phosphatase activity
	2.12644e-06	14828	481	4553	194
GO:0005102	9.28617e-06	14828	481	67	10	signaling receptor binding
GO:0018108	9.61039e-06	14828	481	80	11	peptidyl-tyrosine phosphorylation
GO:0007169	1.24313e-05	14828	481	69	10	transmembrane receptor protein tyrosine kinase signaling pathway
GO:0005524	1.57481e-05	14828	481	896	52	ATP binding
GO:0004792	3.54096e-05	14828	481	7	3	thiosulfate sulfurtransferase activity
GO:0045987	3.54096e-05	14828	481	7	3	positive regulation of smooth muscle contraction
GO:0007165	4.40562e-05	14828	481	419	29	signal transduction
GO:0004713	4.60098e-05	14828	481	79	10	protein tyrosine kinase activity
GO:0019346	0.00012102	14828	481	9	3	transsulfuration
GO:0016783	0.000300941	14828	481	11	3	sulfurtransferase activity
GO:0043410	0.000439878	14828	481	12	3	positive regulation of MAPK cascade

### Sheet: 3.404162 chr X
GO.id	p.val	total	input	GOsize	Found	description
GO:0007060	0	14828	1392	4	4	male meiosis chromosome segregation
GO:0034090	0	14828	1392	3	3	maintenance of meiotic sister chromatid cohesion
GO:0045735	0	14828	1392	6	6	nutrient reservoir activity
GO:0006470	6.07347e-46	14828	1392	154	83	protein dephosphorylation
GO:0004725	7.48236e-37	14828	1392	89	56	protein tyrosine phosphatase activity
GO:0035335	7.48236e-37	14828	1392	89	56	peptidyl-tyrosine dephosphorylation
GO:0031143	4.70045e-29	14828	1392	34	30	pseudopodium
GO:0018105	3.1618e-26	14828	1392	125	56	peptidyl-serine phosphorylation
GO:0004672	6.18747e-23	14828	1392	343	94	protein kinase activity
GO:0006468	1.12602e-21	14828	1392	362	95	protein phosphorylation
GO:0016301	5.32229e-17	14828	1392	432	97	kinase activity
GO:0016311	6.975e-17	14828	1392	135	47	dephosphorylation
GO:0016791	6.975e-17	14828	1392	135	47	phosphatase activity
GO:0016310	1.19987e-16	14828	1392	437	97	phosphorylation
GO:0004674	1.52651e-15	14828	1392	258	67	protein serine/threonine kinase activity
GO:0004715	8.36789e-15	14828	1392	45	24	non-membrane spanning protein tyrosine kinase activity
GO:0031234	1.21877e-14	14828	1392	42	23	extrinsic component of cytoplasmic side of plasma membrane
GO:0004722	1.96263e-13	14828	1392	62	27	protein serine/threonine phosphatase activity
	3.26729e-13	14828	1392	4553	547
GO:0017018	1.99546e-12	14828	1392	50	23	myosin phosphatase activity
GO:0005856	2.64342e-11	14828	1392	292	64	cytoskeleton
GO:0005102	5.74789e-10	14828	1392	67	24	signaling receptor binding
GO:0004713	1.16956e-09	14828	1392	79	26	protein tyrosine kinase activity
GO:0007169	1.18454e-09	14828	1392	69	24	transmembrane receptor protein tyrosine kinase signaling pathway
GO:0018108	1.60907e-09	14828	1392	80	26	peptidyl-tyrosine phosphorylation
GO:0030703	3.48948e-08	14828	1392	17	10	eggshell formation
GO:0042302	5.64064e-07	14828	1392	134	31	structural constituent of cuticle
GO:0005524	3.11305e-06	14828	1392	896	124	ATP binding
GO:0005319	4.94708e-06	14828	1392	13	7	lipid transporter activity
GO:0004712	7.23616e-06	14828	1392	192	37	protein serine/threonine/tyrosine kinase activity
GO:0001556	1.87675e-05	14828	1392	23	9	oocyte maturation
GO:0003730	3.44519e-05	14828	1392	34	11	mRNA 3'-UTR binding
GO:0042995	5.59693e-05	14828	1392	202	36	cell projection
GO:0043631	7.73622e-05	14828	1392	4	3	RNA polyadenylation
GO:0097723	7.73622e-05	14828	1392	4	3	amoeboid sperm motility
GO:1990547	7.73622e-05	14828	1392	4	3	mitochondrial phosphate ion transmembrane transport
GO:0016485	9.64263e-05	14828	1392	32	10	protein processing
GO:1904778	0.000129343	14828	1392	7	4	positive regulation of protein localization to cell cortex
GO:0097431	0.000318148	14828	1392	8	4	mitotic spindle pole
GO:0007165	0.000354167	14828	1392	419	60	signal transduction
GO:0040038	0.0003938	14828	1392	21	7	polar body extrusion after meiotic divisions
GO:0015179	0.000794705	14828	1392	18	6	L-amino acid transmembrane transporter activity
GO:0048013	0.000993365	14828	1392	6	3	ephrin receptor signaling pathway

### Sheet: 16.600561 chr X
GO.id	p.val	total	input	GOsize	Found	description
GO:0003735	3.60159e-22	14828	671	143	40	structural constituent of ribosome
GO:0005840	3.58318e-19	14828	671	161	39	ribosome
GO:0022625	5.09545e-17	14828	671	50	21	cytosolic large ribosomal subunit
GO:0006412	2.48658e-13	14828	671	233	39	translation
GO:0005634	4.59818e-13	14828	671	2217	169	nucleus
GO:0051321	1.22546e-11	14828	671	109	24	meiotic cell cycle
GO:0022627	1.74817e-10	14828	671	30	12	cytosolic small ribosomal subunit
GO:0003723	2.98929e-10	14828	671	472	53	RNA binding
GO:0007049	3.14333e-10	14828	671	187	30	cell cycle
GO:0009792	2.23976e-09	14828	671	298	38	embryo development ending in birth or egg hatching
GO:0005694	2.37094e-09	14828	671	214	31	chromosome
GO:0006974	3.36229e-09	14828	671	110	21	cellular response to DNA damage stimulus
GO:0005737	6.63425e-09	14828	671	2086	147	cytoplasm
GO:0003676	7.63554e-09	14828	671	324	39	nucleic acid binding
GO:0070469	2.46439e-08	14828	671	29	10	respirasome
GO:0006511	3.50971e-08	14828	671	114	20	ubiquitin-dependent protein catabolic process
GO:0005515	7.76546e-08	14828	671	2110	144	protein binding
GO:0034098	1.87071e-07	14828	671	5	4	VCP-NPL4-UFD1 AAA ATPase complex
GO:0000932	3.20152e-07	14828	671	36	10	P-body
GO:0002181	3.4822e-07	14828	671	23	8	cytoplasmic translation
GO:0006281	6.08204e-07	14828	671	134	20	DNA repair
GO:0005743	6.5951e-07	14828	671	146	21	mitochondrial inner membrane
GO:0000794	8.78733e-07	14828	671	32	9	condensed nuclear chromosome
GO:0031054	1.0804e-06	14828	671	6	4	pre-miRNA processing
GO:0005643	1.21002e-06	14828	671	33	9	nuclear pore
GO:0051117	1.50911e-06	14828	671	10	5	ATPase binding
GO:0006260	1.68118e-06	14828	671	68	13	DNA replication
GO:0000184	3.01272e-06	14828	671	16	6	nuclear-transcribed mRNA catabolic process, nonsense-mediated decay
GO:0006397	3.31595e-06	14828	671	125	18	mRNA processing
GO:0051301	3.55326e-06	14828	671	149	20	cell division
GO:0006123	3.63996e-06	14828	671	7	4	mitochondrial electron transport, cytochrome c to oxygen
GO:0045263	3.63996e-06	14828	671	7	4	proton-transporting ATP synthase complex, coupling factor F(o)
GO:0045977	3.63996e-06	14828	671	7	4	positive regulation of mitotic cell cycle, embryonic
GO:0051177	3.63996e-06	14828	671	7	4	meiotic sister chromatid cohesion
GO:0031931	4.15763e-06	14828	671	4	3	TORC1 complex
GO:0000712	4.92195e-06	14828	671	17	6	resolution of meiotic recombination intermediates
GO:0000003	5.07042e-06	14828	671	95	15	reproduction
GO:0006310	6.20059e-06	14828	671	31	8	DNA recombination
GO:0043186	7.40877e-06	14828	671	87	14	P granule
GO:0000070	8.28306e-06	14828	671	32	8	mitotic sister chromatid segregation
GO:0005635	8.78019e-06	14828	671	58	11	nuclear envelope
GO:0000276	9.3439e-06	14828	671	8	4	mitochondrial proton-transporting ATP synthase complex, coupling factor F(o)
GO:0051257	9.3439e-06	14828	671	8	4	meiotic spindle midzone assembly
GO:0000724	1.42799e-05	14828	671	34	8	double-strand break repair via homologous recombination
GO:0003729	1.44459e-05	14828	671	138	18	mRNA binding
GO:0000785	1.52667e-05	14828	671	71	12	chromatin
GO:0004386	1.70944e-05	14828	671	93	14	helicase activity
GO:0000290	2.00398e-05	14828	671	5	3	deadenylation-dependent decapping of nuclear-transcribed mRNA
GO:0005751	2.00398e-05	14828	671	5	3	mitochondrial respiratory chain complex IV
GO:0006119	2.00398e-05	14828	671	5	3	oxidative phosphorylation
GO:0016358	2.00398e-05	14828	671	5	3	dendrite development
GO:0006122	3.89691e-05	14828	671	10	4	mitochondrial electron transport, ubiquinol to cytochrome c
GO:0006120	4.89013e-05	14828	671	23	6	mitochondrial electron transport, NADH to ubiquinone
GO:0005753	5.79587e-05	14828	671	6	3	mitochondrial proton-transporting ATP synthase complex
GO:0031048	5.79587e-05	14828	671	6	3	heterochromatin assembly by small RNA
GO:0033962	5.79587e-05	14828	671	6	3	P-body assembly
GO:0042176	5.79587e-05	14828	671	6	3	regulation of protein catabolic process
GO:0051307	6.87828e-05	14828	671	11	4	meiotic chromosome separation
GO:0016887	7.38505e-05	14828	671	195	21	ATPase
GO:0016567	7.42584e-05	14828	671	155	18	protein ubiquitination
GO:0043130	8.55687e-05	14828	671	33	7	ubiquitin binding
GO:0004842	9.26581e-05	14828	671	62	10	ubiquitin-protein transferase activity
GO:0015986	9.76689e-05	14828	671	18	5	ATP synthesis coupled proton transport
GO:0050790	0.000105793	14828	671	146	17	regulation of catalytic activity
GO:0005747	0.000107504	14828	671	34	7	mitochondrial respiratory chain complex I
GO:0042127	0.000113527	14828	671	12	4	regulation of cell population proliferation
GO:0017108	0.000130384	14828	671	7	3	5'-flap endonuclease activity
GO:0071712	0.000130384	14828	671	7	3	ER-associated misfolded protein catabolic process
GO:0005938	0.000138296	14828	671	87	12	cell cortex
GO:0005681	0.000166156	14828	671	66	10	spliceosomal complex
GO:0005739	0.000167397	14828	671	599	46	mitochondrion
GO:0000289	0.000177626	14828	671	13	4	nuclear-transcribed mRNA poly(A) tail shortening
GO:0006754	0.000177626	14828	671	13	4	ATP biosynthetic process
GO:0007029	0.000177626	14828	671	13	4	endoplasmic reticulum organization
GO:0032981	0.000177626	14828	671	13	4	mitochondrial respiratory chain complex I assembly
GO:0000139	0.000178422	14828	671	126	15	Golgi membrane
GO:0006414	0.000188694	14828	671	20	5	translational elongation
GO:0007276	0.000188694	14828	671	20	5	gamete generation
GO:0005688	0.000251424	14828	671	8	3	U6 snRNP
GO:0005750	0.000251424	14828	671	8	3	mitochondrial respiratory chain complex III
GO:0034472	0.000251424	14828	671	8	3	snRNA 3'-end processing
GO:0003684	0.000254129	14828	671	21	5	damaged DNA binding
GO:0006139	0.000254129	14828	671	21	5	nucleobase-containing compound metabolic process
GO:0015078	0.000266052	14828	671	14	4	proton transmembrane transporter activity
GO:0002119	0.000382693	14828	671	204	20	nematode larval development
GO:0030433	0.000427686	14828	671	41	7	ubiquitin-dependent ERAD pathway
GO:0004407	0.000436371	14828	671	9	3	histone deacetylase activity
GO:0006268	0.000436371	14828	671	9	3	DNA unwinding involved in DNA replication
GO:0008139	0.000436371	14828	671	9	3	nuclear localization sequence binding
GO:0030015	0.000436371	14828	671	9	3	CCR4-NOT core complex
GO:0043138	0.000436371	14828	671	9	3	3'-5' DNA helicase activity
GO:0000723	0.000538257	14828	671	16	4	telomere maintenance
GO:0010494	0.000538257	14828	671	16	4	cytoplasmic stress granule
GO:0060090	0.000538257	14828	671	16	4	molecular adaptor activity
GO:0000209	0.000559463	14828	671	53	8	protein polyubiquitination
GO:0048471	0.000561144	14828	671	100	12	perinuclear region of cytoplasm
GO:0007030	0.000574316	14828	671	33	6	Golgi organization
GO:0032508	0.000574316	14828	671	33	6	DNA duplex unwinding
GO:0106310	0.000594628	14828	671	140	15	protein serine kinase activity
GO:0033314	0.000701306	14828	671	10	3	mitotic DNA replication checkpoint signaling
GO:0042006	0.000701306	14828	671	10	3	masculinization of hermaphroditic germ-line
GO:0007129	0.000734325	14828	671	17	4	homologous chromosome pairing at meiosis
GO:0000793	0.000822735	14828	671	45	7	condensed chromosome
GO:0005819	0.000822735	14828	671	45	7	spindle
GO:0110039	0.000835705	14828	671	35	6	positive regulation of nematode male tail tip morphogenesis
GO:0000151	0.000888734	14828	671	26	5	ubiquitin ligase complex
GO:0004519	0.000888734	14828	671	26	5	endonuclease activity
GO:0007131	0.000888734	14828	671	26	5	reciprocal meiotic recombination
GO:0000795	0.000979193	14828	671	18	4	synaptonemal complex
GO:0009949	0.000979193	14828	671	18	4	polarity specification of anterior/posterior axis
GO:0032154	0.000979193	14828	671	18	4	cleavage furrow
GO:0035198	0.000979193	14828	671	18	4	miRNA binding
GO:0000281	0.000997505	14828	671	36	6	mitotic cytokinesis

### Sheet: 17.009047 chr X
GO.id	p.val	total	input	GOsize	Found	description
GO:0042302	2.79334e-10	14828	345	134	18	structural constituent of cuticle
GO:0000800	1.41399e-06	14828	345	5	3	lateral element
GO:0007130	9.53738e-06	14828	345	7	3	synaptonemal complex assembly
GO:0007218	1.36728e-05	14828	345	114	11	neuropeptide signaling pathway
GO:0045132	1.96e-05	14828	345	37	6	meiotic chromosome segregation
GO:0007131	2.35871e-05	14828	345	26	5	reciprocal meiotic recombination
GO:0043186	3.33135e-05	14828	345	87	9	P granule
GO:0000795	4.42166e-05	14828	345	18	4	synaptonemal complex
GO:0005581	4.64789e-05	14828	345	42	6	collagen trimer
GO:0046835	5.41317e-05	14828	345	10	3	carbohydrate phosphorylation
GO:0000794	8.25244e-05	14828	345	32	5	condensed nuclear chromosome
GO:0014057	8.35057e-05	14828	345	11	3	positive regulation of acetylcholine secretion, neurotransmission
GO:0048856	0.000137656	14828	345	144	11	anatomical structure development
GO:0007129	0.000539166	14828	345	17	3	homologous chromosome pairing at meiosis
