## Supplemental file 2 for "The effect of developmental variation on expression QTLs in a multi parental *C. elegans* population"

### Sheet: 20.440891 chr 5
GO.id	p.val	total	input	GOsize	Found	description
GO:0007049	1.65238e-08	14828	218	187	15	cell cycle
GO:0051257	3.54486e-08	14828	218	8	4	meiotic spindle midzone assembly
GO:0044772	1.55725e-07	14828	218	10	4	mitotic cell cycle phase transition
GO:0005694	6.35414e-07	14828	218	214	14	chromosome
GO:0001556	7.72173e-07	14828	218	23	5	oocyte maturation
GO:0005813	1.03764e-06	14828	218	72	8	centrosome
GO:0010608	1.17906e-06	14828	218	14	4	posttranscriptional regulation of gene expression
GO:0000079	2.51141e-06	14828	218	16	4	regulation of cyclin-dependent protein serine/threonine kinase activity
GO:0090307	2.51141e-06	14828	218	16	4	mitotic spindle assembly
GO:0000307	3.51537e-06	14828	218	17	4	cyclin-dependent protein kinase holoenzyme complex
GO:0042302	4.55272e-06	14828	218	134	10	structural constituent of cuticle
GO:0003729	6.05286e-06	14828	218	138	10	mRNA binding
GO:0016538	6.44912e-06	14828	218	19	4	cyclin-dependent protein serine/threonine kinase regulator activity
GO:0022625	7.87244e-06	14828	218	50	6	cytosolic large ribosomal subunit
GO:0003735	8.52157e-06	14828	218	143	10	structural constituent of ribosome
GO:0046835	8.90507e-06	14828	218	10	3	carbohydrate phosphorylation
GO:0002181	1.77884e-05	14828	218	23	4	cytoplasmic translation
GO:0000212	2.05098e-05	14828	218	12	3	meiotic spindle organization
GO:0000727	2.05098e-05	14828	218	12	3	double-strand break repair via break-induced replication
GO:0001714	2.92844e-05	14828	218	13	3	endodermal cell fate specification
GO:0051321	3.25006e-05	14828	218	109	8	meiotic cell cycle
GO:0005938	4.14008e-05	14828	218	87	7	cell cortex
GO:0048856	5.30346e-05	14828	218	144	9	anatomical structure development
GO:0006270	5.4628e-05	14828	218	15	3	DNA replication initiation
GO:0000785	8.07314e-05	14828	218	71	6	chromatin
GO:0000070	9.55864e-05	14828	218	32	4	mitotic sister chromatid segregation
GO:0009949	0.00011829	14828	218	18	3	polarity specification of anterior/posterior axis
GO:0003697	0.00012896	14828	218	34	4	single-stranded DNA binding
GO:0003730	0.00012896	14828	218	34	4	mRNA 3'-UTR binding
GO:0031143	0.00012896	14828	218	34	4	pseudopodium
GO:0005840	0.000134956	14828	218	161	9	ribosome
GO:0005871	0.000148115	14828	218	19	3	kinesin complex
GO:0070986	0.000148115	14828	218	19	3	left/right axis specification
GO:0040038	0.00022349	14828	218	21	3	polar body extrusion after meiotic divisions
GO:0060070	0.00022349	14828	218	21	3	canonical Wnt signaling pathway
GO:0051301	0.000358493	14828	218	149	8	cell division
GO:0005856	0.000392943	14828	218	292	12	cytoskeleton
GO:0006260	0.000482838	14828	218	68	5	DNA replication
GO:0005819	0.000496645	14828	218	45	4	spindle
GO:0005874	0.000498339	14828	218	95	6	microtubule
GO:0005634	0.000598322	14828	218	2217	50	nucleus
GO:0019901	0.000656502	14828	218	72	5	protein kinase binding
GO:0006412	0.000676615	14828	218	233	10	translation
GO:0022627	0.000922673	14828	218	30	3	cytosolic small ribosomal subunit
